# Tracing active members in microbial communities by BONCAT and click chemistry-based enrichment of newly synthesised proteins

**DOI:** 10.1101/2024.08.27.609880

**Authors:** Patrick Hellwig, Daniel Kautzner, Robert Heyer, Anna Dittrich, Daniel Wibberg, Tobias Busche, Anika Winkler, Udo Reichl, Dirk Benndorf

## Abstract

A comprehensive understanding of microbial community dynamics is fundamental to the advancement of environmental microbiology, human health, and biotechnology. Metaproteomics, i.e. the analysis of all proteins in a microbial community, provides insights into these complex systems. Microbial adaptation and activity depend to an important extent on newly synthesized proteins (nP), however, the distinction between nP and bulk proteins is challenging. The application of bioorthogonal non-canonical amino acid tagging (BONCAT) with click chemistry has demonstrated efficacy in the enrichment of nP in pure cultures. However, the transfer of this technique to microbial communities has proven challenging and has therefore not been used on microbial communities before. To address this, a new workflow with efficient and specific nP enrichment was developed using a laboratory-scale mixture of labelled *E. coli* and unlabelled yeast. This workflow was successfully applied to an anaerobic microbial community with initially low BONCAT efficiency. A substrate shift from glucose to ethanol selectively enriched nP with minimal background. The identification of bifunctional alcohol dehydrogenase and a syntrophic interaction between an ethanol-utilizing bacterium and two methanogens (hydrogenotrophic and acetoclastic) demonstrates the potential of metaproteomics targeting nP to trace microbial activity in complex microbial communities.
