## Supplementary Table 7 for "Tracing active members in microbial communities by BONCAT and click chemistry-based enrichment of newly synthesised proteins"

### Sheet: Introduction
Table	Explaination
Test system	This table contains the protein concentrations of the test system quantified by the Amido Black assay (see Material and Methods).
Biogas	This table contains the protein concentrations of the biogas batches quantified by the Amido Black assay (see Material and Methods).

### Sheet: Test system
Analysis Protein quantification
Concentration in [µg/µl]	Volume BSA [0,1µg/µl] in [µl]	Volume BSA [1µg/µl] in [µl]	Volume lysis buffer in [µl]	1. measurement	2. measurement	3. measurement	Average	Standard deviation	Standard deviation in [%]
0		0	50	0.013	0.016	0.015	0.0146667	0.00124722	0.0850377
0.2		10	40	0.183	0.171	0.185	0.179667	0.00618241	0.0344105
0.4		20	30	0.367	0.34	0.362	0.356333	0.0117284	0.0329141
0.6		30	20	0.559	0.561	0.518	0.546	0.0198158	0.0362927
0.8		40	10	0.705	0.779	0.771	0.751667	0.0331595	0.0441147
1		50	0	0.921	0.99	1.014	0.975	0.0394208	0.0404316
							y=mx+n
							y = protein concentration:
							x = absorbtion:
							m = slope:	0.95819
							n= axis section:	-0.00853968
								(also take a negative sign)
sample name	1. measurement	2. measurement	3. measurement	Average	Dilution factor	Protein concentration in [µg/µl]	SDS/PAGE 10 µg	Beads purification 100 µg
E.coli + yeast AHA	0.512	0.482	0.49	0.494667	1	0.525163	19.0417	190.417
E.coli + yeast without AHA	0.504	0.511	0.52	0.511667	1	0.542905	18.4194	184.194

### Sheet: Biogas
Analysis Protein quantification
Concentration in [µg/µl]	Volume BSA [0,1µg/µl] in [µl]	Volume BSA [1µg/µl] in [µl]	Volume lysis buffer in [µl]	1. measurement	2. measurement	3. measurement	Average	Standard deviation	Standard deviation in [%]
0		0	50	0.008	0.005	0.006	0.00633333	0.00124722	0.196929
0.2		10	40	0.175	0.17	0.155	0.166667	0.00849837	0.0509902
0.4		20	30	0.37	0.332	0.343	0.348333	0.0159652	0.0458332
0.6		30	20	0.527	0.561	0.561	0.549667	0.0160278	0.029159
0.8		40	10	0.701	0.79	0.757	0.749333	0.0367363	0.0490253
1		50	0	1.108	1	0.957	1.02167	0.0635208	0.0621737
							y=mx+n
							y = protein concentration:
							x = absorbtion:
							m = slope:	1.00371
							n= axis section:	-0.0281905
								(also take a negative sign)
sample name	1. measurement	2. measurement	3. measurement	Average	Dilution factor	Protein concentration in [µg/µl]	SDS/PAGE 10 µg	Beads purification 200 µg
Biogas community EtOH with no AHA R1	0.136	0.141	0.143	0.14	1	0.167568	59.6772	1193.54
Biogas community EtOH with no AHA R2	0.141	0.13	0.143	0.138	1	0.165575	60.3954	1207.91
Biogas community EtOH with no AHA R3	0.189	0.19	0.194	0.191	1	0.218379	45.7919	915.837
Biogas community EtOH with AHA R1	0.178	0.173	0.171	0.174	1	0.201442	49.642	992.84
Biogas community EtOH with AHA R2	0.182	0.186	0.185	0.184333	1	0.211737	47.2283	944.566
Biogas community EtOH with AHA R3	0.192	0.187	0.187	0.188667	1	0.216055	46.2846	925.692
