## Supplementary Table 1 for "Tracing active members in microbial communities by BONCAT and click chemistry-based enrichment of newly synthesised proteins"

### Sheet: Origin of the inoculum
Biogas plant
Niederdodeleben, plant 1, fermenter 1, 18.05.2022
19.05.2022
filled in 50 mL Falcon Sludge from Inocolum
3 min 3000 xg centrifugation room temperature
Supernatant in Schott bottle
Sludge sieved from Schott bottle
Sieved sludge per funnel into 1 L reactor (filled up to aprox. 1 L)					BioFlo® 120 Bioreactors (Eppendorf, Germany)

### Sheet: Operation
19.05.2022
Biogas medium 12 mL/day -> 25 mL glucose to 500 mL
23.05.2022
24 mL/Tag
08.06.2022
New medium produced with double the glucose see table Biogas Medium
Feeding 18 mL/day
13.06.2022 till sampling for nP enrichment
Feeding 24 mL/day biogas medium with glucose
Haverest per balance
50-55% methane	MobilGC (ECH, Germany)
pH 7.3-7.4	pH/Redox electrode (Mettler Toledo, United states)
stirring 75 rpm
redox -300-400 mV	pH/Redox electrode (Mettler Toledo, United states)

### Sheet: Biogas Medium 
	Chemical != Compound, while Chemical refers to the Structural Formula, Compound neglects any potential Hydrated Water included in the Chemical
	Chemical = MgSO4 x 7H2O, Compound = MgSO4													Gas Calculations
	(1): Filtrated to sterilise using vacuum
	(2): Filtrated to sterilise using syringe filter of 0,2 µm cut-off													Educts													Products
	(3): Sterilise with autoclave
	Stock of Chemical	Chemical Structural Formula	Chemical Molar Mass [g/mol]	Compound Molar Mass w/o Hydrated Water [g/mol]	Chemical Mass for Stock Solution [g]	Vol. H2O for Stock Solution [L]	Chemical Stock Concentration [g/L]	Vol. of Stock [mL] used per 100 mL Medium	Final Chemical Concentration in Medium [g/L]	Final Compound Concentration in Medium [mg/L]	Remarks			n (C)	a (H)	b (O)	c (N)	d (S)	Adaption Factor	Volume of Daily Feeding Dose [ml]	Molecular weight (g/Mol)	Ratio to glucose	Respective Mass of Feeding Dose [g]	density/concentration (g/mL)	mL pure solution Lösung	Respective Amount of Compound per Dose [mmol]	CO2 [mmol]	CH4 [mmol]	NH3 [mmol]	H2S [mmol]	CO2 [ml]	CH4 [ml]	Products Gas Volume [mL]	Total Gas Volume [mL]
	Glucose	C6H12O6	180.16	180.16	114.575	0.5	229.15	10	22.915	22915	(1)	For 100 mL medium: add compounds, fill up with water, measure and note pH (ca. 7,00)	Glucose_Medium	6	12	6			1	24			0.54996	0.22915	2.4	3.05262	9.15786	9.15786	0	0	205.264	205.264	410.529
	Urea	CH4N2O	60.06	60.06	25.64	0.5	51.28	5	2.564	2564	Avoid heating over 30 °C (1)		Ethanol_Batch	2	5	1			0.1		46.07	0.333333	0.0767151	0.789	0.0972309	16.6519	1.04074	2.28963	0	0	23.3272	51.3198	74.647
	Cystein hydrochloride monohydrate	C3H7NO2S x HCl x H2O	175.63	157.62	2.5	0.5	5	10	0.5	448.727	Mix well before addition, (3)		Glucose_Batch	6	12	6			0.1		180.16		0.1	0.22915	0.436395	5.55062	1.66519	1.66519	0	0	37.3235	37.3235	74.647
	Calciumchloride dihydrate	CaCl2 x 2H2O	147.02	110.98	0.265	0.1	2.65	2	0.053	40.0078	(3)
	Dipotassium hydrogen phosphate	K2HPO4	174.18	174.18	11	0.1	110	2	2.2	2200	(3)
	Magnesium coloride hexahydrate	MgCl2 x 6H2O	203.3	95.2083	2.5322	0.1	25.322	2	0.50644	237.173	(3)
	Iron (II) sulphate heptahydrate	FeSO4 x 7H2O	278	151.91	0.256	0.1	2.56	2	0.0512	27.9777	Brown precipitation might occur, use anyway, (3)
	Sodium chloride	NaCl			0.035	0.1	0.35	2	0.007	7	(3)
Trace Elements Mixture	Cobalt chloride hexahydrate	CoCl2 x 6H2O	237.93	129.84	0.1	0.5	0.2	5	0.01	5.45707	(1)
	Copper (II) chloride dihydrate	CuCl2 x 2H2O	170.48	134.45	0.005		0.01		0.0005	0.394328
	Boric acid	H3BO3	61.83	61.83	0.15		0.3		0.015	15
	Manganese (II) chloride tetrahydrate	MnCl2 x 4H2O	197.91	125.84	0.015		0.03		0.0015	0.953767
	Sodium molybdate dihydrate	Na2MoO4 x 2H2O	241.95	205.92	0.015		0.03		0.0015	1.27663
	Sodium selenite	Na2SeO3	172.94	172.94	0.01		0.02		0.001	1
	Nickel (II) chloride hexahydrate	NiCl2 x 6H2O	237.69	129.6	0.01		0.02		0.001	0.545248
	Zinc sulfate heptahydrate	ZnSO4 x 7H2O	287.53	161.45	3.6		7.2		0.36	202.142
Vitamin Mixture	Lipoic acid	-			0.0005	0.1	0.005	1	5e-05	0.05	(2)
	Pyridoxine hydrochloride	-			0.001		0.01		0.0001	0.1
	Thiamin hydrochloride dihydrate (*)	C12H17ClN4OS · HCl x 2H2O	373.3	337.27	0.0005		0.005		5e-05	0.0451741
	Riboflavine	-			0.0005		0.005		5e-05	0.05
	Vitamine B12	-			1e-05		0.0001		1e-06	0.001
	Nicotinic acid	-			0.0005		0.005		5e-05	0.05
	D-Calcium-panthothenate	-			0.0005		0.005		5e-05	0.05
	Biotine	-			0.0002		0.002		2e-05	0.02
	Folic acid	-			0.0002		0.002		2e-05	0.02
	p-Aminobanzoic acid	-			0.0005		0.005		5e-05	0.05
